# Heat stress-induced condensation of G3BP1 in perinuclear P-bodies in *C. elegans’* germline

**DOI:** 10.64898/2026.03.05.709961

**Authors:** Diya Zang, Yifan Jing, Xinya Huang, Yan Kuang, Jiewei Cheng, Wenkai Wang, Demin Xu, Chengming Zhu, Di Chen, Zhongying Zhao, Xuezhu Feng, Shouhong Guang

## Abstract

Stress granules (SGs) are essential subcellular assemblies that enable cells to adapt to environmental stress, and their dynamic assembly and disassembly are critical for maintaining cellular homeostasis and reproductive capacity. However, the function and regulation of stress granules in germline cells remain mysterious. In this study, we characterized the function of GTBP-1, the homolog of human G3BP1, in response to heat stress in *Caenorhabditis elegans* and elucidated its regulation in stress granule dynamics. *gtbp-1* mutants exhibit pronounced temperature-dependent biodirectional reproductive characteristics. At lower temperatures, their brood size is higher than that of wild-type animals, whereas at 25 °C they are completely sterile. GTBP-1 is diffusely distributed at normal culturing temperatures but forms perinuclear stress granules upon heat shock in the germline. While the NTF2 domain is essential for germline stress granule formation, other domains, including the IDR, RRM and RGG, are required for the recovery phase after heat shock. GTBP-1 stress granules colocalize with the P-bodies, but not with other germ granules. The depletion of P-bodies prohibited the perinuclear GTBP-1 stress granule formation. A combination of forward genetic screening together with RNAi-based candidate screening identified the P body components, the RNA helicase LAF-1, the SUMO protein SMO-1, and the mTOR pathway effector RSKS-1(S6K) as key regulators of GTBP-1 germline stress granule formation. Together, this work revealed that germline stress granules may be subjected to multiple layers of regulations and GTBP-1 may safeguards reproductive homeostasis under temperature stress by coordinating germline stress granule condensation.

**Author Summary:** Reproduction is particularly vulnerable to environmental stress, yet germ cells must remain functional to ensure fertility. How germ cells protect themselves under stressful conditions is still not well understood. In this study, we used the nematode Caenorhabditis elegans to examine how germ cells respond to heat stress, focusing on GTBP-1, a conserved protein involved in stress granule formation. We found that GTBP-1 plays contrasting roles depending on temperature: under normal conditions it restrains reproduction, whereas under heat stress it becomes essential for maintaining fertility. When animals are exposed to elevated temperature, GTBP-1 rapidly forms granules around the nuclei of germ cells, these granules assemble at sites occupied by processing bodies, another type of RNA-containing structure, revealing a close spatial relationship between two stress-responsive compartments. We also found that this process is regulated by conserved factors involved in RNA regulation and nutrient-responsive signaling. Together, our findings show how germ cells reorganize RNA–protein assemblies to preserve reproductive capacity under stressful conditions.
