## Supplementary Table 1 for "Heat stress-induced condensation of G3BP1 in perinuclear P-bodies in *C. elegans’* germline"

### Sheet: Sheet2
Strain	Genotype	Source
N2		Caenorhabditis Genetics Center
SHG826	gtbp-1(ustIS89[3xflag::gfp::gtbp-1]) IV	This study
SHG899	gtbp-1(ustIS99[3xflag::gfp::gtbp-1 ΔRGG]) IV	This study
SHG900	gtbp-1(ustIS100[3xflag::gfp::gtbp-1 ΔRRM and L408P]) IV	This study
SHG901	gtbp-1(ustIS100[3xflag::gfp::gtbp-1]) ΔIDR IV	This study
SHG1015	gtbp-1::gfp;mruby::pgl-1	This study
SHG2889	gtbp-1(ustIS89[3xflag::gfp::gtbp-1]) IV; lmn-1(ustIS144[lmn-1::mCherry]) I	This study
SHG2981	gtbp-1(ust600) IV	This study
SHG2982	gtbp-1(ust601) IV	This study
SHG3240	gtbp-1(ustIS89[3xflag::gfp::gtbp-1]) IV; cgh-1(mCherry::cgh-1) III	This study
SHG3241	gtbp-1(ustIS89[3xflag::gfp::gtbp-1]) IV; mut-16(ust366[mCherry::mut-16]) I	This study
SHG3242	gtbp-1(ustIS89[3xflag::gfp::gtbp-1]) IV; simr-1(ust365[simr-1::tagRFP]) I	This study
SHG3243	gtbp-1(ustIS89[3xflag::gfp::gtbp-1]) IV; ddx-19(ust584[ddx-19::tagRFP]) II	This study
SHG3244	gtbp-1(ustIS89[3xflag::gfp::gtbp-1]) IV; ustIS268[mex5p::tagRFP::elli-1::tbb-2-3'UTR] I	This study
SHG3494	gtbp-1(ust791[3xflag::gfp::gtbp-1 ΔNTF2]) IV	This study
SHG3361	gtbp-1(ustIS89[3xflag::gfp::gtbp-1]) IV; pqn-59(ust750[pqn-59::mCherry]) I	This study
SHG3362	gtbp-1(ustIS89[3xflag::gfp::gtbp-1]) IV; tiar-1(ust751[tiar-1::mCherry]) II	This study
SHG3495	gtbp-1(ustIS89[3xflag::gfp::gtbp-1]) IV; znfx-1(ust362[mCherry::znfx-1]) II	This study
DCL4	rsks-1(ok1255) III	Caenorhabditis Genetics Center
SHG3408	gtbp-1(ust600) IV; rsks-1(ust761) III	This study
SHG3415	gtbp-1(ust600) IV; rsks-1(ust763) III	This study
SHG3416	gtbp-1(ustIS89[3xflag::gfp::gtbp-1]) IV; rsks-1(ok1255) III	This study
DCL554	rsks-1(rsks-1::gfp::3xflag) III	Chen Lab
SHG3497	rsks-1(rsks-1::gfp::3xflag) III; lmn-1(ustIS144[lmn-1::mCherry]) I	This study
SHG3496	cgh-1(mCherry::cgh-1) III; rsks-1(rsks-1::mCherry) III	This study
