## Supplementary Table 2 for "Heat stress-induced condensation of G3BP1 in perinuclear P-bodies in *C. elegans’* germline"

### Sheet: Sheet1
sgRNA targets	sgRNA sequences
gfp::gtbp-1 sg#1	aagtcaaattaccattgat
gfp::gtbp-1 sg#2	aagcgattaccaagttcta
gfp::gtbp-1 sg#3	gatatcaagtttaactattt
gfp::gtbp-1(ΔNTF2) sg#1	aataagatggatccgatcaa
gfp::gtbp-1(ΔNTF2) sg#2	gaagtcaaattaccattgat
gfp::gtbp-1(ΔIDR) sg#1	ggagtgattatcaatgttat
gfp::gtbp-1(ΔIDR) sg#2	cgtgatcaaccacaaggcgg
gfp::gtbp-1(ΔIDR) sg#3	cgtggaggtttccaaccacg
gfp::gtbp-1(ΔRRM) sg#1	acctttggctgttcttgaac
gfp::gtbp-1(ΔRRM) sg#2	cgtgatcaaccacaaggcgg
gfp::gtbp-1(ΔRRM) sg#3	cgtggaggtttccaaccacg
gfp::gtbp-1(ΔRGG) sg#1	caaaggatgagcaaggcgtg
gfp::gtbp-1(ΔRGG) sg#2	ggactgtcaagaaccttgcg
gfp::gtbp-1(ΔRGG) sg#3	aatacaacttggatattcgg
gtbp-1 sg#1	cgtgatcaaccacaaggcggcgg
gtbp-1 sg#2	cgtggaggtttccaaccacgcgg
pqn-59::mCherry sg#1	tcgaatgttggaccaccacc
pqn-59::mCherry sg#2	caagatttccaccattgtgt
pqn-59::mCherry sg#3	agaggacaatataaaggttt
tiar-1::mCherry sg#1	ccaatactgactgttggcat
tiar-1::mCherry sg#2	atattgattaggtgatgaag
rsks-1 sg#1	cttttgaaagttcttggcaa
rsks-1 sg#2	aatccaccaaatgttcgtgt
rsks-1 sg#3	acataggtgaatcccacaaa
rsks-1 sg#4	tgtgagcttaacgtgtccat
