## Supplementary Table 3 for "Heat stress-induced condensation of G3BP1 in perinuclear P-bodies in *C. elegans’* germline"

### Sheet: Sheet1
Primer	Sequence
vector F	tgtgaaattgttatccgctgg
vector R	cacacgtgctggcgttacc
gfp::gtbp1-left-arm-F	gggtaacgccagcacgtgtgcgtttggagatccagtaga
gfp::gtbp1-left-arm-R	tcatggtctttgtagtccatcgaggttatctgcatttaa
GFP-F	atggactacaaagaccatgacgg
GFP-R	agctccacctccacctcctttg
gfp::gtbp1-right-arm-F	aaggaggtggaggtggagctatgcagataacctcggcct
gfp::gtbp1-right-arm-R	cagcggataacaatttcacatgagcatgtccgtcaaatc
gfp::gtbp1(ΔNTF2)-left-arm-F	gggtaacgccagcacgtgtggcgaatcaaactggcccgtt
gfp::gtbp1(ΔNTF2)-left-arm-R	ttctgaaataaaatcaatttaatgc
gfp::gtbp1(ΔNTF2)-right-arm-F	aattgattttatttcagaaattgataagtttttcgtcgcg
gfp::gtbp1(ΔNTF2)-right-arm-R	cagcggataacaatttcacattggaaaccgctgcgcatac
gfp::gtbp1(ΔIDR)-left-arm-F	gggtaacgccagcacgtgtgctctttgtgcaaccggata
gfp::gtbp1(ΔIDR)-left-arm-R	cttttccgtattcgcgacg
gfp::gtbp1(ΔIDR)-right-arm-F	ttcgtcgcgaatacggaaaaggccaacctaaatgagcgtaa
gfp::gtbp1(ΔIDR)-right-arm-R	cagcggataacaatttcacacagagtctccattcggaa
gfp::gtbp1(ΔRRM)-left-arm-F	gggtaacgccagcacgtgtgatgcagataacctcggcct
gfp::gtbp1(ΔRRM)-left-arm-R	cttttccgtattcgcgacg
gfp::gtbp1(ΔRRM)-right-arm-F	cagatgccaacctaaatgaggctcaaattagtgagcaacg
gfp::gtbp1(ΔRRM)-right-arm-R	ccagcggataacaatttcacaccattggatgtgaacgtctt
gfp::gtbp1(ΔRGG)-left-arm-F	gggtaacgccagcacgtgtgaagtcggtggagcgttctg
gfp::gtbp1(ΔRGG)-left-arm-R	aaatccgaatgcatccagtttg
gfp::gtbp1(ΔRGG)-right-arm-F	actggatgcattcggatttaatgcgggacaaaattagaagc
gfp::gtbp1(ΔRGG)-right-arm-R	ccagcggataacaatttcacaccattggatgtgaacgtctt
pqn-59::mCherry-left-arm-F	gggtaacgccagcacgtgtggttttggctgaggagcagac
pqn-59::mCherry-left-arm-R	atagctccacctccacctccgttactccagttgtacgg
pqn-59::mCherry-right-arm-F	gcatggatgaattgtataagtaaccggttttcgaaagttctca
pqn-59::mCherry-right-arm-R	cagcggataacaatttcacaacgactccatgcctaccgta
tiar-1::mCherry-left-arm-F	gggtaacgccagcacgtgtgaaggcggcaaccaatccaca
tiar-1::mCherry-left-arm-R	atagctccacctccacctccttgatgtcctccagagttc
tiar-1::mCherry-right-arm-F	gcatggatgaatgtataagtaaactccagtattttttaaaaa
tiar-1::mCherry-right-arm-R	cagcggataacaatttcacactcacatattagtcacaacgg
mCherry-F	ggaggtggaggtggagctatggtctcaaag
mCherry-R	cttatacaattcatccatgcca
