## Supplementary Table 4 for "Heat stress-induced condensation of G3BP1 in perinuclear P-bodies in *C. elegans’* germline"

### Sheet: Sheet1
gene	Sequence	RNAi clone from Ahringer library
pqn-59	R119.4	I-1E13
tiar-1	C18A3.5	II-4J06
gtbp-1	K08F4.2	IV-5G18
aars-2	F28H1.3	I-1B08
ain-1	C06G1.4	X-7O20
dcr-1	K12H4.8	III-4C08
lin-8	B0454.1	II-2L18
pan-1	M88.6	III-2E02
eif-3.E	B0511.10	I-5K02
rbp-2	ZK593.4	IV-5D22
ddx-19	T07D4.4	II-6O02
npp-10	ZK328.5	III-3M13
imb-1	F28B3.8	I-9A16
rab-1	C39F7.4	V-1L07
vbh-1	Y54E10A.9	I-9B10
laf-1	Y71H2AM.19	III-8O23
smg-2	Y48G8AL.6	I-9B02
fust-1	C27H5.3	II-5O16
eif-3.D	R08D7.3	III-4F18
paa-1	F48E8.5	III-2J10
smo-1	K12C11.2	I-1O13
sip-1	F43D9.4	III-5J17
xpo-3	C49H3.10	IV-4C19
rsks-1	Y47D3A.16	III-8C23
daf-16	R13H8.1	I-5M24
skn-1	T19E7.2	IV-2N18
aakg-4	T01B6.3	X-1F16
let-363	B0261.2	I-9A17
eat-2	Y48B6A.4	II-9E17
sir-2.1	R11A8.4	IV-5B13
hsf-1	Y53C10A.12	I-6C09
age-1	B0334.8	II-7J02
cgh-1	C07H6.5	III-4A17
edc-3	R05D11.8	I-4A12
ifet-1	F56F3.1	III-2A18
